# Imp and Syp *in vivo* temporal RNA interactomes uncover networks of temporal regulators of *Drosophila* brain development

**DOI:** 10.1101/2024.06.30.600407

**Authors:** Jeffrey Y Lee, Niles Huang, Tamsin J Samuels, Ilan Davis

## Abstract

Temporal patterning of neural progenitors is an evolutionarily conserved mechanism generating neural diversity. In *Drosophila*, post-embryonic neurogenesis requires the RNA-binding proteins (RBPs) Imp/IGF2BP and Syp/SYNCRIP. However, how they co-achieve their function is not well understood. Here, we elucidate the *in vivo* temporal RNA interactome landscapes of Imp and Syp during larval brain development. Imp and Syp bind a highly overlapping set of conserved mRNAs encoding proteins involved in neurodevelopment. We identify transcripts differentially occupied by Imp/Syp over time, featuring a network of known and novel candidate temporal regulators that are post-transcriptionally regulated by Imp/Syp. Furthermore, the physical and co-evolutionary relationships between Imp and Syp binding sites reveal a combinatorial, rather than competitive, mode of molecular interplay. Our study establishes a new *in vivo* framework for dissecting the temporal co-regulation of RBP networks as well as providing a resource for understanding neural fate specification.
