## Supplementary Table 5 for "Imp and Syp *in vivo* temporal RNA interactomes uncover networks of temporal regulators of *Drosophila* brain development"

### Sheet: Sheet1
Imp-exon_01	ttcagaccaacagcagct	Syp-exon_01	cattaccttccgccattt	lncRNA:CR33938_01	cgaacctctcggactcaa	CycE-exon_01	tcaaaaccgagttcagggtc	pros-exon_01	tgaccgattgtggttggaac	dati-exon_01	tcgcgcttttgtgcataaat	jim-exon_01	tggttttgattgggagcgg	jim-intron_01	actgtgacggtgagtgtatt	mamo-exon_01	tcaagcagtagtgctcactg	Eip93F-exon_01	atcctcttcactgtacgc	Ldh-CDS_01	gactgtccttaatggcgg	Ldh-intron_01	attgcccctgggagatta	Pdp1-exon_01	ggcagatgatctctttgc
Imp-exon_02	ctgccctcgaactcgaca	Syp-exon_02	tctggttaatgtcatcca	lncRNA:CR33938_02	atcgaaagctgctcctgt	CycE-exon_02	tacaaagcgggcagtcgctg	pros-exon_02	tactactactgctattggcc	dati-exon_02	ggaatctgctgctgtatttg	jim-exon_02	cgaatgctgggggtcattg	jim-intron_02	ttggctaagagcacccaaaa	mamo-exon_02	cctaacaggttggattggta	Eip93F-exon_02	cgggcatctagcttgttg	Ldh-CDS_02	caggacctcagcaacctg	Ldh-intron_02	attccgccaaagaaagca	Pdp1-exon_02	ctcctccttgtatttgtc
Imp-exon_03	ctggttcttgtccagctg	Syp-exon_03	catcgccacggtcatcgg	lncRNA:CR33938_03	tctgactgaccctaaggc	CycE-exon_03	aggcaaccgatgacagattg	pros-exon_03	ggtgtgcttgaattgttatt	dati-exon_03	gtaatactgccacctaagtt	jim-exon_03	acatgcgggttgcctgatt	jim-intron_03	cctctcacatgaagagtcag	mamo-exon_03	cccgtcttgtagtaattgac	Eip93F-exon_03	gaatggagcgctgctcat	Ldh-CDS_03	cgatgcccacaatggtga			Pdp1-exon_03	cgcctcaacattccagat
Imp-exon_04	ctggttacgctggctacg	Syp-exon_04	gcagcttgggataatcct	lncRNA:CR33938_04	gagtttttgatggctgga	CycE-exon_04	agacaacgggcgaggtgtag	pros-exon_04	cgaatgggtggcaagagcag	dati-exon_04	aacacttgtatggcttctct	jim-exon_04	aaaactgttgccggggtca	jim-intron_04	gaatttcctttgcattcgtc	mamo-exon_04	caaactagtgtgacgtccac	Eip93F-exon_04	cttgaacagccggttgtc	Ldh-CDS_04	aggatgctgaaggcgctg			Pdp1-exon_04	tttgggccgagaaacgct
Imp-exon_05	gcatacccggatacggat	Syp-exon_05	ttcttgtccagaccgtat	lncRNA:CR33938_05	atgcaggctgtatccaga	CycE-exon_05	ggtgagctacgtatgctgag	pros-exon_05	aaactggtgagttgctcgtg	dati-exon_05	gacgtgcgacaactgcttaa	jim-exon_05	gggtcataatagtccggtg	jim-intron_05	gtggcaatttttgttgttgc	mamo-exon_05	tatgggctctgatggatgtg	Eip93F-exon_05	tcctggtcatggtgtttc	Ldh-CDS_05	ctccttggagacgttctg			Pdp1-exon_05	atagggcagggtcttgtc
Imp-exon_06	tgcgcagcggaaagtccg	Syp-exon_06	gatctcatccagtttgcc	lncRNA:CR33938_06	atctgccatttgggtgtg	CycE-exon_06	caaaaggtcatcatcctccg	pros-exon_06	acaaggacgatgccgaactg	dati-exon_06	tctggcagatggcatttata	jim-exon_06	tagtgaagcggtgggaagc	jim-intron_06	taaatgaattcagccccagg	mamo-exon_06	gaacaagccgagaggaccac	Eip93F-exon_06	ctcgtcgccatcatgatc	Ldh-CDS_06	cgcagacatcgatgaggc			Pdp1-exon_06	gtgttaccttgaggtcgg
Imp-exon_07	ccatttcgctctgcacaa	Syp-exon_07	tcggcgtgagccaacttg	lncRNA:CR33938_07	gccgatacagaagggtta	CycE-exon_07	ggctggagaaattgtggagg	pros-exon_07	accaaacaggttgccaaagg	dati-exon_07	gtttcgtagatgctgttgta	jim-exon_07	cagactgttccattggcaa	jim-intron_07	ttcttttatggcctgacatt	mamo-exon_07	aggaacaggctctggaagta	Eip93F-exon_07	catcatcgttggagtcct	Ldh-CDS_07	gtgctgcagatccatcag			Pdp1-exon_07	attcgtctaggtcggcat
Imp-exon_08	gtcgaccaatgatggcgc	Syp-exon_08	aaactccttgagcgcgtc	lncRNA:CR33938_08	tcttcagctagcaactgc	CycE-exon_08	tgctcctgatgttttggcag	pros-exon_08	caaacagctcgttcagcatc	dati-exon_08	cgaaaccctttccacatatg	jim-exon_08	catttcgggaagcgcgtag	jim-intron_08	gcattaggagttggagatgt	mamo-exon_08	acaattagatgtccttcggg	Eip93F-exon_08	tgtcgacgcattgctgtc	Ldh-CDS_08	tgatctgggggttcttca			Pdp1-exon_08	caggccatcaggtatgtt
Imp-exon_09	atcgtcctgatggtgctg	Syp-exon_09	attcaaggcaccatcgac	lncRNA:CR33938_09	tagccgagtccatacgtt	CycE-exon_09	gtcactgaccggatgatgga	pros-exon_09	atggcgttgtccaaactctg	dati-exon_09	aaagtttatggcacaccgga	jim-exon_09	tgctgaccgttttgctgag	jim-intron_09	cagatctgagtttcacagca	mamo-exon_09	gcaaaacggacgtccttcaa	Eip93F-exon_09	aactctgccggatacacc	Ldh-CDS_09	gaggcggcaaagtcggtg			Pdp1-exon_09	tgacccagggaatcggac
Imp-exon_10	cgagcacggctctgttgt	Syp-exon_10	ttccaggaactgtcccaa	lncRNA:CR33938_10	ttgggtgttgatgtggga	CycE-exon_10	gcgtccgcatgttaatcatc	pros-exon_10	cgatcaacagctcggcactg	dati-exon_10	ctcgctaaactgggatgagg	jim-exon_10	ttcgttggcattggtgttc	jim-intron_10	tgttgtgtgacaaccgacat	mamo-exon_10	gcccttgtacatgaattcaa	Eip93F-exon_10	ctcagtttgcgcagttgt	Ldh-CDS_10	cgatgcacagacgggagt			Pdp1-exon_10	gaccaagagacagacccg
Imp-exon_11	ctccttacgatggacgtc	Syp-exon_11	tgacacgtgctccaggtt	lncRNA:CR33938_11	ggatccgggtgttcatag	CycE-exon_11	tgacacatcaggcgccaaac	pros-exon_11	acttggacgtggaattgagg	dati-exon_11	tgcattgggtagcaatttgt	jim-exon_11	tgtgtggcttgttcttgtg	jim-intron_11	tggggcaaatactcatgcat	mamo-exon_11	agcgcggacaactgacaata	Eip93F-exon_11	cattgtgctcggacaggt	Ldh-CDS_11	gaggatgtcggtgttgcg			Pdp1-exon_11	gctttgtggttatgtggc
Imp-exon_12	tttctccagcgatccaac	Syp-exon_12	gcataggtaggcggactt	lncRNA:CR33938_12	gccttagctcttagttct	CycE-exon_12	catcgaaatgctgcgcagac	pros-exon_12	ggagcaatgctgttgttatt	dati-exon_12	ctgatgcgagttcgattcag	jim-exon_12	tgaggcacttgaagagccg	jim-intron_12	ggagatccgcaatgcaatac	mamo-exon_12	tattctggttcgtcatctcg	Eip93F-exon_12	tttcggcgatccacgatc	Ldh-CDS_12	tctaccagcttggggatg			Pdp1-exon_12	cggactgatgcagtcgga
Imp-exon_13	ccggattgccatagatcg	Syp-exon_13	gtcggtacgtcttcatca	lncRNA:CR33938_13	gttctggccaggtgctag	CycE-exon_13	agagaatggcacgcatacgt	pros-exon_13	gcgagatcgatgcatttgtg	dati-exon_13	gtcgattaagctagagccaa	jim-exon_13	tctgcttgaagtccttgcc	jim-intron_13	ttaatatcccgtgttagctt	mamo-exon_13	ccagttgacgatgatgacga	Eip93F-exon_13	gattggcactggcattgc	Ldh-CDS_13	cacgggattggacaccat			Pdp1-exon_13	cggcgatggcggatttag
Imp-exon_14	ttacaggcgttggtgcag	Syp-exon_14	tgttggctggctcgactc	lncRNA:CR33938_14	gttccgtgatgagtacca	CycE-exon_14	cagacctcgatcaaccagtc	pros-exon_14	gatgcgagtgactggaactg	dati-exon_14	caaactgggcaaggatggtt	jim-exon_14	gtcgtgctgcagcaacgtg	jim-intron_14	gataagcgctccaaatgcta	mamo-exon_14	cattcgcgacgatcgtttgg	Eip93F-exon_14	ttggcatccagcggaatg	Ldh-CDS_14	ggccacgtaggtcatgat			Pdp1-exon_14	cggatcaaagtcacggcc
Imp-exon_15	gctgcataacttccagga	Syp-exon_15	gacctttgacagttgcgg	lncRNA:CR33938_15	tgcggccttccaacgatt	CycE-exon_15	ccgatgcagcttgtaaactt	pros-exon_15	caaggagcgatcactgcagg	dati-exon_15	ctccatatgggtaagaaggc	jim-exon_15	gagcacgggaagggtcgtg	jim-intron_15	ttatctgcgtagctttgttt	mamo-exon_15	tagagatccaatggcatggg	Eip93F-exon_15	agcatcagagtgtgcagc	Ldh-CDS_15	cgatcacgcggttcttgg			Pdp1-exon_15	tcgtcggagaaggctctg
Imp-exon_16	tattcgtagagatggcct	Syp-exon_16	tcttgatcttgtcctcgt	lncRNA:CR33938_16	agggccgaaacgacgttt	CycE-exon_16	tagtcgacggccaagtagaa	pros-exon_16	tgttgcaactgagactggtg	dati-exon_16	gcgaactgatgtttcggatc	jim-exon_16	ctggcgaaagcgtttgccg	jim-intron_16	agcgacaggtatacagatgc	mamo-exon_16	ctttttggctcgacatttgg	Eip93F-exon_16	cttcggcattgcaccaat	Ldh-CDS_16	gggacgagtccaagttgg			Pdp1-exon_16	tttgatcatcggctgcgg
Imp-exon_17	gggcgagtattttgaggc	Syp-exon_17	ctaatgtgtagccggtgc	lncRNA:CR33938_17	ggtagcctattgttgttt	CycE-exon_17	cacatgcaaatagcgatcca	pros-exon_17	atattgcgcagcatgtgatg	dati-exon_17	accgctagaagagattctcg	jim-exon_17	aaatgctgtgtaaggtgcg	jim-intron_17	aaattgagagcgggagcacg	mamo-exon_17	acctgtcgctgatgatgatg	Eip93F-exon_17	ccttgataaagtcgccca	Ldh-CDS_17	gctgcgacatcaggaagc			Pdp1-exon_17	tccttgagctcatctgga
Imp-exon_18	cttgccaatgattcgtcc	Syp-exon_18	cgccgtatttacgctgac			CycE-exon_18	atcaactgcaagtgcgtctt	pros-exon_18	attgatactctccattgtgg	dati-exon_18	attccgattcttgtactagc	jim-exon_18	gcttttcgttggcgtggat	jim-intron_18	atgtgttggtgcgggaaatg	mamo-exon_18	acgacatcatcgtccagatc	Eip93F-exon_18	ttatgccaccactgttgg	Ldh-CDS_18	tgctcaccgatgatccag			Pdp1-exon_18	cgacgtgcccagtacttg
Imp-exon_19	ccgtttaatggtattgcc	Syp-exon_19	cacatttccctcccaatg			CycE-exon_19	cacaaacaggcaggtgatgc	pros-exon_19	ccatttccgaatcgtcgatc	dati-exon_19	cgtttgaagagcattccgag	jim-exon_19	cgagcagtatgggcaggtg	jim-intron_19	agcgtaatttgtgcagctat	mamo-exon_19	tatggtggtgctgcgaatgt	Eip93F-exon_19	agatttagcagtccctcg	Ldh-CDS_19	agaccaaacgggcacgga			Pdp1-exon_19	ggcggcaatgttgttctt
Imp-exon_20	atcttcgtatcggtgtcc	Syp-exon_20	aaacctcgcaaccgttgc			CycE-exon_20	ggataaatctcctctacctt	pros-exon_20	gctcactcttgatcttgatg	dati-exon_20	atgtcttggtcttgatctga	jim-exon_20	aatggcgcgctgccgaaaa	jim-intron_20	ccaccaaaaatgagcggcaa	mamo-exon_20	atctcgctcttggcaatcac	Eip93F-exon_20	aggagttcgtttccggag	Ldh-CDS_20	aaacgcacgccggcaatg			Pdp1-exon_20	gcaatctggttctccttc
Imp-exon_21	gtcgttgatagagctgac	Syp-exon_21	tgtccttgggtatcttgc			CycE-exon_21	ccatccgtcacataagcaaa	pros-exon_21	gattcttttttggtgggcag	dati-exon_21	tgctgttctcattttcactt	jim-exon_21	gtctcacgccgatatgctg	jim-intron_21	ccccttttttctaatcttta	mamo-exon_21	catgttgagacccaaatcgt	Eip93F-exon_21	atgggcgatgcggaatgc	Ldh-CDS_21	ccagaatggggttcagct			Pdp1-exon_21	ttccttctccaagtagcg
Imp-exon_22	gctccaaattgaagctgt	Syp-exon_22	agcggaatcagttcgtcc			CycE-exon_22	cttctcgtggttaaggatgt	pros-exon_22	acctcgtcaagcatatcgtc	dati-exon_22	ttattcgtggaactgcctat	jim-exon_22	cacgtagagcggcatgttt	jim-intron_22	ctttagtacttcactctgca	mamo-exon_22	tgatcaatggcgagggtatc	Eip93F-exon_22	ggtcagcaaactgttgcc	Ldh-CDS_22	cgttccacttctctggat			Pdp1-exon_22	ctccacctcctgatgtaa
Imp-exon_23	atcccttgaccgtaatga	Syp-exon_23	attatgccgcagttctcg			CycE-exon_23	taatggtgatggggctgatg	pros-exon_23	caggctatccatatcggatc	dati-exon_23	gttgttgttactcgtgcaat	jim-exon_23	aactccttgtcgcagatgg	jim-intron_23	tccggaaacgctagattcac	mamo-exon_23	caccaatactgaggtccgag	Eip93F-exon_23	tattgctggccatcatct	Ldh-CDS_23	ttgatcacctcgtaggcg			Pdp1-exon_23	ccatgttctcctgtttca
Imp-exon_24	cagcacgcgacatgttct	Syp-exon_24	atcgggtccatcatgagt			CycE-exon_24	cggttgttcacattcagttg	pros-exon_24	catcatgtccgagtgactgg	dati-exon_24	cgaagctcagccattttatg	jim-exon_24	ttgcaacagcgtcgtcttc	jim-intron_24	tggacaggcattgacagatc	mamo-exon_24	taagcaggctggaggaggat	Eip93F-exon_24	ttcgttgatctggcgctg	Ldh-CDS_24	caggaggtgtatcccttt			Pdp1-exon_24	tcgatagacgtgcacgca
Imp-exon_25	cgcagcttggtgctaatt	Syp-exon_25	taaccacgatttgtgccc			CycE-exon_25	tgccaatctgggagaacgag	pros-exon_25	tttctgctccacgcaatcat	dati-exon_25	attgttcattcgcattgcag	jim-exon_25	cgactcgatgtggatgcag	jim-intron_25	gcttggctacacacttatta	mamo-exon_25	attgcacgggcaggagattg	Eip93F-exon_25	tttccgttcctgagactc	Ldh-CDS_25	cgtgttgcgcaagatggc			Pdp1-exon_25	cctcaggccaagtcacaa
Imp-exon_26	gcagatcgttctcgtagc	Syp-exon_26	gcttcgcgatttgtgaat			CycE-exon_26	tagataaaggcatcgtccgc	pros-exon_26	gtttcttgagacatccgctg	dati-exon_26	actttgagaacgggagttgc	jim-exon_26	ggaaacgttttccgcactc	jim-intron_26	gtgtaacttagcgtttgctg	mamo-exon_26	atcgatctccttcttgagac	Eip93F-exon_26	ttgctgctgcaatcgcta	Ldh-CDS_26	aacggaggtggagacggc			Pdp1-exon_26	aggtttcatgtctgctgt
Imp-exon_27	aacatgaggctctgcggc	Syp-exon_27	tgtcgcactgcattgacg			CycE-exon_27	ctcaaagccagagaattgcg	pros-exon_27	cacgatgttctcgacgcgag	dati-exon_27	gtacgttcatgttcatagcg	jim-exon_27	ctgcgtaagatgcgactgc	jim-intron_27	catgtgcattgcactattgt	mamo-exon_27	ctgtgactgctattgtcgtc	Eip93F-exon_27	ttcttgtatcccagcgag	Ldh-CDS_27	tccttgtcaatgccatgt			Pdp1-exon_27	aaagcggagcacgacgcc
Imp-exon_28	gccatcggatggagaccg	Syp-exon_28	ttacctcgtataggccag			CycE-exon_28	acagatctagcagctgtgag	pros-exon_28	ctaatccggaggatggactg	dati-exon_28	tgttggttggtaggagttac	jim-exon_28	tcgttagtgtgaatgcgca	jim-intron_28	atttcaatggcgtccaacag	mamo-exon_28	aaatcgcagacttaccgact	Eip93F-exon_28	caatgatcttggccaccg	Ldh-CDS_28	ttgagaacgcagggcagc			Pdp1-exon_28	ctcctcggtgtttagtta
Imp-exon_29	ttgcccggtgtcgacatc	Syp-exon_29	tatcatctggcgaactgt			CycE-exon_29	agcaccgagtaggaatagtt	pros-exon_29	tcttacaaccatttacctgc	dati-exon_29	tcaggactcgtatggtgatg	jim-exon_29	agtacatgcagccaaaggg	jim-intron_29	cagcgaaatttctggctcag	mamo-exon_29	atcgtattttcagaggtggg	Eip93F-exon_29	acagcagattgggcgagg	Ldh-CDS_29	cacggatgtcacaccgtt			Pdp1-exon_29	tttccattcggtcggttt
Imp-exon_30	acggcatgctcgtattga	Syp-exon_30	gcaaaagccgcgattctt			CycE-exon_30	aatgtatgactgatggcggc	pros-exon_30	cgaaattcagaccagctgcg	dati-exon_30	attgccagcattgttactat	jim-exon_30	tccgctggcggaagaatcg	jim-intron_30	acttgtgttctccatttttc	mamo-exon_30	ttttcgaattttggcagggg	Eip93F-exon_30	agccgaatggtgctgttg	Ldh-CDS_30	ggtgggagtcaggatctg			Pdp1-exon_30	ctctgctctcgtgagact
Imp-exon_31	ggcaaagctttgacacga	Syp-exon_31	gccttgtgtgactcgtac					pros-exon_31	atcatgctctgcagattgag	dati-exon_31	actcgcatggaatcgatgtt	jim-exon_31	gtggatacgcaagtgctga	jim-intron_31	ctccaattcaagtccttaca	mamo-exon_31	cactgaaaggcatctcctgg	Eip93F-exon_31	ccaaactgtcgcggtcat	Ldh-CDS_31	atgttggcggacttctgc			Pdp1-exon_31	ttcggctgcagagctttt
Imp-exon_32	acactagccggagtcttg	Syp-exon_32	cttcgtttggccaaagac					pros-exon_32	agctcattggactcactgtc	dati-exon_32	gatggtcgttgattctcttg	jim-exon_32	actgaccacacttgtacgg	jim-intron_32	atcccatgtgcataacattt	mamo-exon_32	cctatcgaagcagcaaaagc	Eip93F-exon_32	accgacatttcacctctc	Ldh-CDS_32	aacttcagaccagcctgg			Pdp1-exon_32	gcgctcggaagtatgcta
Imp-exon_33	attggggaagaccggtgg	Syp-exon_33	ttaattcttcctgtgcca					pros-exon_33	acacgcttctgttggatttg			jim-exon_33	cttctgacggaagtccttg	jim-intron_33	gacactgcgtgatggactaa			Eip93F-exon_33	gtacgccgtagtagctac
Imp-exon_34	gataggtggtttcctgta	Syp-exon_34	ggcccagtcgactattat					pros-exon_34	tgggacttgagcgcattttt			jim-exon_34	ccgacgacagttgggcata	jim-intron_34	aactcgtactgctcaactgg			Eip93F-exon_34	ttgaccttgtactccagc
Imp-exon_35	cagcgttgttgggtatgt	Syp-exon_35	cattgtttgctcatccgg					pros-exon_35	acatatttctgctgcatctc			jim-exon_35	taacctcattctccgtagc	jim-intron_35	gcccattctaatgaacatgt			Eip93F-exon_35	cttcagtttgtccagctg
Imp-exon_36	tggtgccgataatggcgc	Syp-exon_36	cctgggtaagatttcgca					pros-exon_36	tcttgttcttgttccacatc			jim-exon_36	catgtggttgtcgatgtgc	jim-intron_36	tcagggtttgagatgcaact			Eip93F-exon_36	tcttgagggcattgctca
Imp-exon_37	tgcttcggatatgcgagc	Syp-exon_37	tcagtttatcctctgaga					pros-exon_37	cagctcgatatgatcactgc			jim-exon_37	cgcaccttagtggtgttgg	jim-intron_37	agcggctctctactgataaa			Eip93F-exon_37	tggggccagaacatgttc
Imp-exon_38	atgcgttcgagaagcgca	Syp-exon_38	cgttccacttttccgtat					pros-exon_38	ttgtggttgggactaacgtc			jim-exon_38	tgggcgacagcgttgttat	jim-intron_38	gtttgttttgttggcggaat			Eip93F-exon_38	attgaagtccaggccgta
Imp-exon_39	tcgaggggggctatttta	Syp-exon_39	gacggcgctatcacgatc					pros-exon_39	atggtgagggtgagctggaa			jim-exon_39	cgtcgttcatcaggtgatt	jim-intron_39	cgcgtcacactatctgtaac			Eip93F-exon_39	tgggcactcttcatcagg
Imp-exon_40	cttgcgctccgtttgttg	Syp-exon_40	ccattaaggccacgcata					pros-exon_40	agcgatgtcttgggttttag			jim-exon_40	tgttgaggaactgttgggc	jim-intron_40	ctgcaatttatgcgttcgtt			Eip93F-exon_40	cctgatgatgccatcgta
Imp-exon_41	cggtgtgccaacaatcgt	Syp-exon_41	atattcgaggcgccgatc					pros-exon_41	atagcatgttagcgcctgag			jim-exon_41	aaggatgttggccttgttg	jim-intron_41	tgtgcacacatattcgcatt			Eip93F-exon_41	cagcagctgatcgagcag
Imp-exon_42	atcatgtactgcgccttc	Syp-exon_42	gggggtttggctagagag					pros-exon_42	gacatcatcttgctcatcat			jim-exon_42	cgttggatgctatactgcg	jim-intron_42	tcgcgtcaaatgcatgtgat			Eip93F-exon_42	gcgtagtcattgttccga
Imp-exon_43	tcttcgcgcatcttctcg	Syp-exon_43	cctcctttttctttttgt					pros-exon_43	ctggagcagtggaggaaatc			jim-exon_43	tactacggactgctggaca	jim-intron_43	agggactaaaaggcagtcgg			Eip93F-exon_43	ccgcttgatgtctgcata
Imp-exon_44	tccgtgccacacatgaag	Syp-exon_44	gctcacgagcacgcagaa					pros-exon_44	aagaactgctggtacatggc			jim-exon_44	tccgtagcactgcggaaaa	jim-intron_44	gaactcgcgatgatcgtacg			Eip93F-exon_44	cttgttcttgttgtgcgc
Imp-exon_45	tcaaccgtgaggcgcaca	Syp-exon_45	gacgcgcttgcatcattt					pros-exon_45	agcatttggaacttttccga			jim-exon_45	tgcctgaaagggatgctgg	jim-intron_45	gcgacgcaaacagaaccatg			Eip93F-exon_45	cgtttcggaatcatcccg
Imp-exon_46	tgagagctggccacaagc	Syp-exon_46	aggatgtgtcggcgacag					pros-exon_46	cgcatcattgagctattgtt			jim-exon_46	tacggttacgggtggagtg	jim-intron_46	ttgcaaatcggctatcgagt			Eip93F-exon_46	caggactgtgatgtccgg
		Syp-exon_47	catgggcgtcaaggacat					pros-exon_47	atctcggacttgagcacatc			jim-exon_47	cggatgccacagagttggc	jim-intron_47	tgcatcgattgaacacgcac			Eip93F-exon_47	gtatggacgtggtgtggt
		Syp-exon_48	tattcacggggtatcggc					pros-exon_48	gacgaagcgggtcacaatgg			jim-exon_48	agcattctgctgaaccacc	jim-intron_48	tgcgtatttactcttccgaa			Eip93F-exon_48	tcctataactgatccgcc
